# Picky with peakpicking: assessing chromatographic peak quality with simple metrics in metabolomics

**DOI:** 10.1101/2023.07.28.551024

**Authors:** William Kumler, Bryna J. Hazelton, Anitra E. Ingalls

**Affiliations:** University of Washington

## Abstract

**Background:** Chromatographic peakpicking continues to represent a significant bottleneck in automated LC-MS workflows. Uncontrolled false discovery rates and the lack of manually-calibrated quality metrics require researchers to visually evaluate individual peaks, requiring large amounts of time and breaking replicability. This problem is exacerbated in noisy environmental datasets and for novel separation methods such as hydrophilic interaction columns in metabolomics, creating a demand for a simple, intuitive, and robust metric of peak quality.

**Results:** Here, we manually labeled four HILIC oceanographic particulate metabolite datasets to assess the performance of individual peak quality metrics. We used these datasets to construct a predictive model calibrated to the likelihood that visual inspection by an MS expert would include a given mass feature in the downstream analysis. We implemented two novel peak quality metrics, a custom signal-to-noise metric and a test of similarity to a bell curve, both calculated from the raw data in the extracted ion chromatogram and found that these outperformed existing measurements of peak quality. A simple logistic regression model built on two metrics reduced the fraction of false positives in the analysis from 70-80% down to 1-5% and showed minimal overfitting when applied to novel datasets. We then explored the implications of this quality thresholding on the conclusions obtained by the downstream analysis and found that while only 10% of the variance in the dataset could be explained by depth in the default output from the peakpicker, approximately 40% of the variance was explained when restricted to high-quality peaks alone.

**Conclusions:** We conclude that the poor performance of peakpicking algorithms significantly reduces the power of both univariate and multivariate statistical analyses to detect environmental differences. We demonstrate that simple models built on intuitive metrics and derived from the raw data are more robust and can outperform more complex models when applied to new data. Finally, we show that in properly curated datasets, depth is a major driver of variability in the marine microbial metabolome and identify several interesting metabolite trends for future investigation.
