## Supplemental Table 1 for "Picky with peakpicking: assessing chromatographic peak quality with simple metrics in metabolomics"

term	long_name	GLM.estimate	GLM.std.error	GLM.statistic	GLM.p.value	Elastic.net.estimate	RF.accuracy.decrease	RF.Gini.Decrease
mean_mz	Mean feature m/z ratio	-0.012244964634816549	0.001443874167235007	-8.48063142390409	2.239750807673712e-17	-0.004967863600039017	0.002655799963616695	10.744266269649117
sd_ppm	SD of feature m/z ratios in ppm	-2.5340622982054244	1.8506066214807195	-1.3693144014462966	0.17090101819512804	0	0.0010965089583034793	5.104765213046482
mean_rt	Mean feature retention time	0.004384306872789541	8.228473774918873e-4	5.3282139467385825	9.918325158144146e-8	0	0.007272910824039602	13.034731550631788
sd_rt	SD of feature retention time	-0.16546132110643416	0.04344420047099873	-3.808593996726634	1.3975921815819319e-4	-0.12022258680403929	0.011351587763132142	33.82218007393197
mean_pw	Mean peak width, in seconds	-0.017238982478289207	0.015420910722406735	-1.1178965230140911	0.2636111902251627	0	0.0021304045858871875	6.337579218465079
sd_pw	SD of peak widths, in seconds	-0.055504817176350925	0.04231290679148071	-1.311770364770266	0.1895976269144144	-0.036932956491940123	0.0018260987222606304	5.6889182699119445
log_mean_area	Log-10 scaled mean feature area	-0.8508133456987135	0.339537043632091	-2.5058041873646677	0.012217325845938994	-0.20744920826369273	0.003981021521658707	9.257351045557412
log_sd_area	Log-10 scaled SD of feature areas	-0.6714626773802237	0.5458134692044972	-1.230205400315341	0.21862019813941086	0	0.0017965854546672898	6.785967673684089
sn	XCMS 'sn' metric	0.4101480839165071	0.11638149400654667	3.524169262627231	4.2481278523476566e-4	0.21209514471009303	0.009494310395270949	23.95699421894788
f	XCMS 'f' metric	-0.014574405020174333	0.0033914643817463805	-4.297378176405755	1.7283019001310586e-5	-0.004540020254046711	0.003895684637470823	12.636999288132346
scale	XCMS 'scale' metric	9.749799492848722e-4	0.03479349631188948	0.02802190215507909	0.9776446826108839	0	0.0029892533581609235	10.76220731586758
lmin	XCMS 'lmin' metric	-0.005574838463473429	9.442998397208841e-4	-5.903674054547376	3.55494188707995e-9	-0.0019636706521587778	0.00857111545769086	24.579497259007148
feat_npeaks	Average number of peaks detected per file	-2.6933670343465326	2.197274049977685	-1.2257765636352398	0.22028276895043064	-0.03152798507807152	0.001332635987682929	3.941560006450773
n_found	Proportion of total files in which a peak was found	-10.825975727588029	4.899086311617057	-2.209794855403285	0.027119402940888993	0	0.001724321295006721	4.9562772045937225
samps_found	Proportion of total samples in which a peak was found	7.916637661274859	3.7256476137261507	2.12490242826727	0.033594755318625436	0	0.0010720724839675165	3.7379428048435703
stans_found	Proportion of total standards in which a peak was found	4.443600538629336	1.2855201320401333	3.456655736365091	5.469230746748318e-4	0	0.0010136004387281549	5.236287109878697
pooled_cv	Coefficient of variance among pooled sample replicate peak areas	-0.8225525136526745	0.5348946368269277	-1.537784185932719	0.12410139148496234	-0.35294472389147474	0.0017028906623276316	5.795430758798971
pooled_cv_rob	Robust CV among pooled sample peak areas (median absolute deviation divided by median)	0.40947498108830044	0.5530493266540466	0.7403950449874476	0.4590603245376654	0	8.267408782915667e-4	4.211907163957651
med_SNR	Median novel SNR metric across a feature	0.5002953277490145	0.06882667992021839	7.268915605531755	3.6238470196185744e-13	0.12294187076989892	0.018983497128059898	43.202226023786565
med_cor	Median peak shape metric across a feature	4.253689451828294	0.5702443117340966	7.459415840366643	8.690691856516765e-14	0	0.03834173043488696	120.95141996666437
max_SNR	Maximum novel SNR metric	NA	NA	NA	NA	0.13862471796630194	0.026004516613572518	73.40022203578815
max_cor	Maximum peak shape metric	NA	NA	NA	NA	2.8253815502517936	0.017237432145865296	74.24871234136148
medtop3_cor	Median of 3 highest peak shape values	NA	NA	NA	NA	4.419234476947633	0.041272023855916676	125.29666907046821
log_med_cor	Median log-10 scaled (1-peak shape)	NA	NA	NA	NA	-1.9871640771257748	0.03904255689227614	131.74632846495714
med_missed_scans	Median number of scans with no data	0.03312115213373046	0.015534140904785358	2.132152163208932	0.03299433956242285	0.013579237175358841	0.004090779785447474	11.89835844931501
smp_to_blk	Ratio of average sample peak area to peak area in blank	0.15651089591385792	0.09498068590373272	1.6478181266503895	0.09938999818923125	0.043328155745662296	0.003655102888421329	12.175679208344656
smp_to_std	Ratio of average sample peak area to peak area in standards	0.0334199853023327	0.0742088909656512	0.45035015167928716	0.6524579822285637	0.05941375229280332	0.002476250704621908	6.829143074325153
iso_shape_cor	Median log-10 scaled 1-correlation of 13C isotope EIC trace to monoisotopic EIC trace	-0.5646415724464636	0.20611419430063596	-2.739459911348383	0.006154021937388833	-0.3382555220691102	0.007311065714902859	31.16261344700635
iso_area_cor	Correlation between 13C isotope area and monoisotopic peak area	-0.29494282258542026	0.11291811500759176	-2.6120062539619133	0.009001260750808664	-0.023402428629019846	0.001109017815186335	6.010027936455537
