## Supplemental Table 2 for "Picky with peakpicking: assessing chromatographic peak quality with simple metrics in metabolomics"

model_type	train	test	TP	TN	FP	FN	FDR	GFF
Full model	FT2040	FT2040	220	1024	12	21	0.05172413793103448	0.9128630705394191
Full model	FT2040	MS3000	178	1552	31	71	0.14832535885167464	0.714859437751004
Full model	MS3000	FT2040	204	976	60	37	0.22727272727272727	0.8464730290456431
Full model	MS3000	MS3000	214	1569	14	35	0.06140350877192982	0.8594377510040161
XCMS model	FT2040	FT2040	203	1015	21	38	0.09375	0.8423236514522822
XCMS model	FT2040	MS3000	144	1569	14	105	0.08860759493670886	0.5783132530120482
XCMS model	MS3000	FT2040	205	927	109	36	0.3471337579617834	0.8506224066390041
XCMS model	MS3000	MS3000	179	1558	25	70	0.12254901960784313	0.7188755020080321
Two-parameter model	FT2040	FT2040	193	997	39	48	0.16810344827586207	0.8008298755186722
Two-parameter model	FT2040	MS3000	172	1554	29	77	0.14427860696517414	0.6907630522088354
Two-parameter model	MS3000	FT2040	200	966	70	41	0.25925925925925924	0.8298755186721992
Two-parameter model	MS3000	MS3000	185	1542	41	64	0.18141592920353983	0.7429718875502008
Ridge regression	FT2040	FT2040	218	1028	8	23	0.035398230088495575	0.9045643153526971
Ridge regression	FT2040	MS3000	201	1548	35	48	0.1483050847457627	0.8072289156626506
Ridge regression	MS3000	FT2040	198	1029	7	43	0.03414634146341464	0.8215767634854771
Ridge regression	MS3000	MS3000	204	1568	15	45	0.0684931506849315	0.8192771084337349
Elastic net	FT2040	FT2040	224	1024	12	17	0.05084745762711865	0.9294605809128631
Elastic net	FT2040	MS3000	208	1528	55	41	0.20912547528517111	0.8353413654618473
Elastic net	MS3000	FT2040	205	1030	6	36	0.02843601895734597	0.8506224066390041
Elastic net	MS3000	MS3000	216	1570	13	33	0.056768558951965066	0.8674698795180723
Lasso regression	FT2040	FT2040	228	1025	11	13	0.04602510460251046	0.946058091286307
Lasso regression	FT2040	MS3000	215	1518	65	34	0.23214285714285715	0.8634538152610441
Lasso regression	MS3000	FT2040	203	1030	6	38	0.028708133971291867	0.8423236514522822
Lasso regression	MS3000	MS3000	216	1570	13	33	0.056768558951965066	0.8674698795180723
Random forest	FT2040	FT2040	241	1036	0	0	0	1
Random forest	FT2040	MS3000	170	1555	28	79	0.1414141414141414	0.6827309236947792
Random forest	MS3000	FT2040	196	990	46	45	0.19008264462809918	0.8132780082987552
Random forest	MS3000	MS3000	249	1583	0	0	0	1
Two-parameter model	Both	FT2040	196	980	56	45	0.2222222222222222	0.8132780082987552
Two-parameter model	Both	MS3000	182	1547	36	67	0.1651376146788991	0.7309236947791165
Two-parameter model	Both	Both	378	2527	92	112	0.19574468085106383	0.7714285714285715
Both (threshold 0.9)	Both	MESOSCOPE	66	1583	0	183	0	0.26506024096385544
Both (threshold 0.9)	Both	Falkor	95	1035	1	146	0.010416666666666666	0.3941908713692946
Both (threshold 0.9)	Both	CultureData	151	0	3	0	0.01948051948051948	NA
Both (threshold 0.9)	Both	Pttime	344	1	16	4	0.044444444444444446	NA
